# Quantifying the relationship between within-host dynamics and transmission for viral diseases of livestock

**DOI:** 10.1101/2023.05.05.539521

**Authors:** Simon Gubbins

**Affiliations:** The Pirbright Institute, Ash Road, Pirbright, Surrey GU24 0NF, U.K

**Keywords:** mathematical modelling, Bayesian methods, foot-and-mouth disease, swine influenza, cattle, pigs

## Abstract

Understanding the population dynamics of an infectious disease requires linking within-host dynamics and between-host transmission in a quantitative manner, but this is seldom done in practice. Here a simple phenomenological model for viral dynamics within a host is linked to between-host transmission by assuming that the probability of transmission is related to log viral titre. Data from transmission experiments for two viral diseases of livestock, foot-and-mouth disease virus in cattle and swine influenza virus in pigs, are used to parameterise the model and, importantly, test the underlying assumptions. The model allows the relationship between within-host parameters and transmission to be determined explicitly through their influence on the individual reproduction number and generation time. Furthermore, these critical within-host parameters (time and level of peak titre, viral growth and clearance rates) can be computed from more complex within-host models, raising the possibility of assessing the impact of within-host processes on between-host transmission in a more detailed quantitative manner.

**Author summary:** For a pathogen to be able to transmit between hosts it must replicate to a sufficiently high level within an infected host. Because of this linking the dynamics of a pathogen within a host to transmission between hosts is important for understanding an infectious disease and its control. In this study I develop a simple mathematical model for the within-host dynamics and combine it with a model relating the probability of transmission to the level of the pathogen. I use the model derive explicit relationships between parameters related to the within-host dynamics, such as viral growth and clearance rates, and summary transmission measures, such as the reproduction number and generation time. I test the assumptions in the underlying model and estimate parameters using data from transmission experiments for two important viral diseases, foot-and-mouth disease virus in cattle and swine influenza virus in pigs. Identifying the critical within host parameters that influence transmission allows the impact of within-host processes on between-host transmission to be investigated in a more detailed quantitative manner.
