## Supplementary material for "Quantifying the relationship between within-host dynamics and transmission for viral diseases of livestock": S1 Data

### Sheet: Notes
This file contains data on virus isolation and challenge outcome from a series of one-to-one transmission experiments for foot and mouth disease virus (FMDV) strain O UKG 34 in calves
Data are taken from Charleston et al. (2011) Science 332, 726-726 - see their Supporting Information Table S1
Note: these are the data as used in the analysis; worksheets (both names and formats) correspond to variables as used in the Matlab implementation of the analysis
	tObs, VI_B, VI_NF and VI_OPF were saved in a Matlab data file called FMDV_VirusIsolationData.mat
	tClin, D, tStart and tStop were saved in a Matlab data file called FMDV_TransmissionExperimentData.mat
Worksheet	Comments
tObs	times (days post infection of the donor animals) at which samples were taken
VI_B	level of FMDV in blood (log10 tissue culture (TC) ID50 per ml)
	rows are times sample taken (as in tObs)
	columns are donor animals (VN89, VN90, VO75, VO76, VQ05, VQ06 and VR56)
	NaN denotes no sample taken
VI_NF	level of FMDV in nasal fluid (log10 TCID50 per ml)
	format is the same as VI_B
VI_OPF	level of FMDV in oesophageal-pharyngeal fluid (log10 TCID50 per ml)
	format is the same as VI_B
D	challenge outcomes (0-no transmission, 1-transmission)
	rows are donor animals (VN89, VN90, VO75, VO76, VQ05, VQ06 and VR56)
	columns are challenge outcomes for the donor animal
	NaN denotes the challenge was not done
tStart	times (days post infection of the donor animals) at which the challenge started
	format is the same as D
tStop	times (days post infection of the donor animals) at which the challenge stopped
	format is the same as D
tClin	time (days post infection) of clinical onset for the donor animals
	columns are donor animals (VN89, VN90, VO75, VO76, VQ05, VQ06 and VR56)

### Sheet: tObs
0
1
2
3
4
5
6
7
8
10
12
14

### Sheet: VI_B
0	0	0	0	0	0	0
0	0	1.6	0	0	0	0
2.7	0	3.4	0	1.6	0	0
5.8	NaN	4.2	0	3.4	1.2	2
5.5	4.7	4.2	0	4.6	1.2	5.8
3.1	5.6	0.5	3.4	4.2	0.4	5.4
0	2.8	0	3.6	0	1	4
0	0	0	0.7	0	2.4	0
0	0	0	0	0	0	0
0	0	0	0	0	0	0
0	0	0	0	0	0	0
0	0	0	0	0	0	0

### Sheet: VI_NF
0	0	0	0	0	0	0
0	0	0	0	0	0.5	0
0	0	NaN	0	0	0.5	0
3.6	0	5.8	1.2	1.2	1	0
NaN	4.8	NaN	NaN	4	0.5	0.6
4.6	4.2	1.2	1.2	4.2	1.6	3.8
4	2.8	0	NaN	1.4	1	5.2
2.2	2.2	0	5.6	0.5	1.2	3.2
0	0	0	NaN	0	1.2	1.2
0	0	0	0	0.5	0.7	1.2
0	0	0	0	0	1	0
0	0	0	0	0	0	0

### Sheet: VI_OPF
0	0	0	0	0	0	0
2.8	2.8	4.4	2.8	4.2	3.8	2.4
4.2	4.4	3.4	NaN	5.6	2.8	0
6	5.8	NaN	3.4	5.4	3.6	3.8
4.6	6.6	4.6	4	7.2	5	5.8
4	6.2	3.4	NaN	5	3	4.8
3.6	5	3.6	5	2.6	3.4	2.6
0	0	1.4	1.2	0.2	3.2	2.6
NaN	NaN	NaN	NaN	1.4	3.8	NaN
NaN	NaN	0	NaN	0	3.4	NaN
NaN	NaN	NaN	NaN	NaN	0	NaN
0	0	0	0	0	0	1.2

### Sheet: D
0	1	1	NaN
0	1	0	NaN
1	0	0	NaN
0	0	1	NaN
0	1	0	0
0	0	0	1
0	0	1	0

### Sheet: tStart
2.3715	4.3819	6.3854	NaN
2.3785	4.3896	6.3889	NaN
2.3819	4.3819	6.3542	NaN
2.3819	4.3819	6.3542	NaN
2.375	4.3785	6.375	8.375
2.375	4.3785	6.375	8.375
2.375	4.3611	6.3646	8.375

### Sheet: tStop
2.7049	4.7153	6.7188	NaN
2.7118	4.7229	6.7222	NaN
2.7153	4.7153	6.6875	NaN
2.7153	4.7153	6.6875	NaN
2.7083	4.7118	6.7083	8.7083
2.7083	4.7118	6.7083	8.7083
2.7083	4.6944	6.6979	8.7083

### Sheet: tClin
3	4	3	6	4	8	4
