## Supplementary material for "Quantifying the relationship between within-host dynamics and transmission for viral diseases of livestock": S2 Data

### Sheet: Notes
This file contains data on virus isolation and challenge outcome from a series of one-to-one transmission experiments for swine influenza virus (SwIV) H1N1pdm09 in pigs
Data are taken from Canini et al. (2020) PloS Pathogens 16, e1008628 - see their Supporting Information S1 File.zip (specifically the file: data.Viral.titres.txt)
Note: these are the data as used in the analysis; worksheets (both names and formats) correspond to variables as used in the Matlab implementation of the analysis
	tObs, VI were saved in a Matlab data file called SwIV_VirusIsolationData.mat
	D, tStart and tStop were saved in a Matlab data file called SwIV_TransmissionExperimentData.mat
Worksheet	Comments
tObs	times (days post infection of the donor animals) at which samples were taken
VI	level of SwIV in nasal swabs (log10 pfu per ml)
	rows are times sample taken (as in tObs)
	columns are donor animals used for the challenges (1D1, 2D1, 4D1, 5D1, 6D1, 7D1, 8D1, 9D1, 10D1, 11D1, 12D1)*
	NaN denotes no sample taken
D	challenge outcomes (0-no transmission, 1-transmission)
	rows are donor animals used for the challenges (1D1, 2D1, 4D1, 5D1, 6D1, 7D1, 8D1, 9D1, 10D1, 11D1, 12D1)*
	columns are challenge outcomes for the donor animal
tStart	times (days post infection of the donor animals) at which the challenge started
	format is the same as D
tStop	times (days post infection of the donor animals) at which the challenge stopped
	format is the same as D
* donor 3D1 was omitted from the analysis as it had a high prestudy antibody titre (see Canini et al. 2020)

### Sheet: tObs
0
1
2
3
4
5
6
7
8
9

### Sheet: VI
0	0	0	0	0	NaN	NaN	NaN	NaN	NaN	NaN
0	0	0	0	0	0	0	0	0	0	0
1.74036	4.52504	0	0	2.54407	0	1.87506	1.17609	0	5	0
3.81291	3.20412	2.32222	2.17609	4.69897	0	3.69897	3.30103	0	5.47712	1.47712
3.30103	6.33244	2.4624	4	5.60206	2.87506	3.47712	4.17609	2.30103	5	2.47712
3	5.13033	2.87506	3.77815	6.54407	5	3.81291	4.0607	4.87506	4.87506	2.47712
2.11394	3.09691	2.13033	2	3.17609	3.95424	3.87506	5	3.77815	3.97772	3.39794
0	0	0	1.69897	1.47712	2.47712	1.39794	2.39794	2.39794	1.74036	1.65321
0	0	0	2.69897	0.69897	0	0	0	1.47712	0	0
NaN	NaN	0	NaN	NaN	0	0	0	0	0	0

### Sheet: D
0	0	1	1	0	0	0	0
1	1	1	1	1	0	0	0
0	1	0	0	0	0	0	0
1	0	1	1	0	0	0	0
0	1	1	1	1	1	0	0
0	0	0	1	1	1	0	1
0	1	1	1	1	1	0	0
0	1	1	1	1	1	0	0
0	0	0	1	1	0	0	0
1	1	1	1	1	1	1	0
0	0	1	1	1	0	0	0

### Sheet: tStart
1	2	3	4	5	6	7	8
1	2	3	4	5	6	7	8
1	2	3	4	5	6	7	8
1	2	3	4	5	6	7	8
1	2	3	4	5	6	7	8
1	2	3	4	5	6	7	8
1	2	3	4	5	6	7	8
1	2	3	4	5	6	7	8
1	2	3	4	5	6	7	8
1	2	3	4	5	6	7	8
1	2	3	4	5	6	7	8

### Sheet: tStop
1.75	2.75	3.75	4.75	5.75	6.75	7.75	8.75
1.75	2.75	3.75	4.75	5.75	6.75	7.75	8.75
1.75	2.75	3.75	4.75	5.75	6.75	7.75	8.75
1.75	2.75	3.75	4.75	5.75	6.75	7.75	8.75
1.75	2.75	3.75	4.75	5.75	6.75	7.75	8.75
1.75	2.75	3.75	4.75	5.75	6.75	7.75	8.75
1.75	2.75	3.75	4.75	5.75	6.75	7.75	8.75
1.75	2.75	3.75	4.75	5.75	6.75	7.75	8.75
1.75	2.75	3.75	4.75	5.75	6.75	7.75	8.75
1.75	2.75	3.75	4.75	5.75	6.75	7.75	8.75
1.75	2.75	3.75	4.75	5.75	6.75	7.75	8.75
